# MicroRNA regulation of stress-survival signalling and protein quality control in human heatstroke

**DOI:** 10.64898/2026.06.25.734416

**Authors:** Maria Gomez, Saeed Al Mahri, Mashan L. Abdullah, Shuja Shafi Malik, Marwa Abdelhakim, Saber Yezli, Robert Hoehndorf, Abderrezak Bouchama

## Abstract

Heatstroke is a life-threatening condition in which heat-shock and unfolded-protein responses are strongly activated but fail to prevent proteostasis disruption and severe cellular injury. Whether post-transcriptional regulation contributes to this mismatch remains unknown. We integrated small RNA sequencing with mRNA profiling in peripheral blood mononuclear cells from patients with classical heatstroke and matched heat-exposed controls recruited during the Hajj pilgrimage. mRNA profiling was performed in 19 cases and 19 controls, and miRNA sequencing in 17 cases and 16 controls from the same cohort. Differentially expressed miRNAs were integrated with 4,462 differentially expressed mRNAs using high-confidence inverse-expression miRNA-mRNA pairs. Twenty-six miRNAs mapped to 376 mRNA targets, forming 414 regulatory pairs and two opposing programmes. Programme A, comprising 16 downregulated miRNAs, was associated with activation of PI3K-mTOR, NRF2 oxidative stress and HIF-1α signalling, consistent with stress-survival signalling. Programme B, comprising 10 upregulated miRNAs, was associated with suppression of stress-granule components and fatty-acid β-oxidation genes, consistent with impaired protein quality control and reduced metabolic flexibility. miR-92a-3p emerged as a central regulatory node, and its target PIK3R3 connected 9 of the 10 enriched pathways. These findings suggest a post-transcriptional regulatory layer that could contribute to the limited protection afforded by activated stress defences in human heatstroke.

**Funding:** King Abdullah International Medical Research Center (RC18/373/R).

**Key points:**

- Heatstroke can occur even when major cellular stress defences are activated, raising the question of why heat-shock and unfolded-protein responses are insufficient to prevent injury under extreme heat.
- To understand this mismatch, we extend our previous human heatstroke transcriptomic study by analysing post-transcriptional regulation by microRNAs (miRNAs).
- The miRNA-regulated network showed activation of stress-survival signalling pathways, including PI3K–mTOR, NRF2 and HIF-1α, while stress-granule and fatty-acid β-oxidation pathways were attenuated.
- Translation arrest was active but stress-granule signalling was suppressed. Normally, translation arrest generates pools of non-translating mRNAs that stress granules sort, store or return to translation when conditions improve; their uncoupling therefore suggests impaired coordination of the cellular stress response.
- These findings suggest a post-transcriptional trade-off in human heatstroke, in which short-term stress-survival signalling is favoured at the cost of protein quality control, metabolic flexibility and recovery capacity under extreme heat.
