## Supplemental Table S2 for "MicroRNA regulation of stress-survival signalling and protein quality control in human heatstroke"

### Sheet: Sheet0
Table S2. Complete list of the 414 inverse-expression miRNA–mRNA regulatory pairs (26 differentially expressed miRNAs targeting 376 mRNAs)*
ID	Symbol	Expr Log Ratio	Source	miRNA Confidence	ID	Expr Log Ratio
hsa-miR-10399-5p	miR-10399-5p (and other miRNAs w/seed AUUACAG)	-1.068	TargetScan Human	High (predicted)	COPS5	0.295
hsa-miR-10399-5p	miR-10399-5p (and other miRNAs w/seed AUUACAG)	-1.068	TargetScan Human	High (predicted)	GZMH	0.731
hsa-miR-10399-5p	miR-10399-5p (and other miRNAs w/seed AUUACAG)	-1.068	TargetScan Human	High (predicted)	PROKR2	1.974
hsa-miR-10399-5p	miR-10399-5p (and other miRNAs w/seed AUUACAG)	-1.068	TargetScan Human	High (predicted)	PTGES3	1.986
hsa-miR-10399-5p	miR-10399-5p (and other miRNAs w/seed AUUACAG)	-1.068	TargetScan Human	High (predicted)	SAMD3	1.078
hsa-miR-10399-5p	miR-10399-5p (and other miRNAs w/seed AUUACAG)	-1.068	TargetScan Human	High (predicted)	ZNF354A	0.425
hsa-miR-10b-5p	miR-10a-5p (and other miRNAs w/seed ACCCUGU)	-2.133	TargetScan Human	High (predicted)	ARG2	0.856
hsa-miR-10b-5p	miR-10a-5p (and other miRNAs w/seed ACCCUGU)	-2.133	TargetScan Human	High (predicted)	ARSK	0.273
hsa-miR-10b-5p	miR-10a-5p (and other miRNAs w/seed ACCCUGU)	-2.133	TargetScan Human	High (predicted)	DCAF4L1	0.895
hsa-miR-10b-5p	miR-10a-5p (and other miRNAs w/seed ACCCUGU)	-2.133	TargetScan Human	High (predicted)	KPNA5	0.31
hsa-miR-10b-5p	miR-10a-5p (and other miRNAs w/seed ACCCUGU)	-2.133	TargetScan Human	High (predicted)	MAP4K4	0.486
hsa-miR-10b-5p	miR-10a-5p (and other miRNAs w/seed ACCCUGU)	-2.133	TargetScan Human	High (predicted)	PDZD8	0.454
hsa-miR-122b-3p	miR-122b-3p (and other miRNAs w/seed AACACCA)	-2.633	TargetScan Human	High (predicted)	CASP7	0.887
hsa-miR-122b-3p	miR-122b-3p (and other miRNAs w/seed AACACCA)	-2.633	TargetScan Human	High (predicted)	CDADC1	0.479
hsa-miR-122b-3p	miR-122b-3p (and other miRNAs w/seed AACACCA)	-2.633	TargetScan Human	High (predicted)	CHORDC1	2.78
hsa-miR-122b-3p	miR-122b-3p (and other miRNAs w/seed AACACCA)	-2.633	TargetScan Human	High (predicted)	DEFA4	1.986
hsa-miR-122b-3p	miR-122b-3p (and other miRNAs w/seed AACACCA)	-2.633	TargetScan Human	High (predicted)	DNAJB4	3.428
hsa-miR-122b-3p	miR-122b-3p (and other miRNAs w/seed AACACCA)	-2.633	TargetScan Human	High (predicted)	FAM117A	0.483
hsa-miR-122b-3p	miR-122b-3p (and other miRNAs w/seed AACACCA)	-2.633	TargetScan Human	High (predicted)	RBM14	0.582
hsa-miR-122b-3p	miR-122b-3p (and other miRNAs w/seed AACACCA)	-2.633	TargetScan Human	High (predicted)	RBM33	0.334
hsa-miR-122b-3p	miR-122b-3p (and other miRNAs w/seed AACACCA)	-2.633	TargetScan Human	High (predicted)	RHOB	0.262
hsa-miR-122b-3p	miR-122b-3p (and other miRNAs w/seed AACACCA)	-2.633	TargetScan Human	High (predicted)	RSRC2	0.834
hsa-miR-122b-3p	miR-122b-3p (and other miRNAs w/seed AACACCA)	-2.633	TargetScan Human	High (predicted)	SLC25A30	0.355
hsa-miR-122b-3p	miR-122b-3p (and other miRNAs w/seed AACACCA)	-2.633	TargetScan Human	High (predicted)	SNRPB2	0.22
hsa-miR-122b-3p	miR-122b-3p (and other miRNAs w/seed AACACCA)	-2.633	TargetScan Human	High (predicted)	TRIQK	0.413
hsa-miR-1260b	miR-1260a (and other miRNAs w/seed UCCCACC)	1.197	TargetScan Human	High (predicted)	AGO1	-0.209
hsa-miR-1260b	miR-1260a (and other miRNAs w/seed UCCCACC)	1.197	TargetScan Human	High (predicted)	ATF6B	-0.723
hsa-miR-1260b	miR-1260a (and other miRNAs w/seed UCCCACC)	1.197	TargetScan Human	High (predicted)	BDH2	-0.396
hsa-miR-1260b	miR-1260a (and other miRNAs w/seed UCCCACC)	1.197	TargetScan Human	High (predicted)	BRK1	-0.258
hsa-miR-1260b	miR-1260a (and other miRNAs w/seed UCCCACC)	1.197	TargetScan Human	High (predicted)	CIAO2A	-0.213
hsa-miR-1260b	miR-1260a (and other miRNAs w/seed UCCCACC)	1.197	TargetScan Human	High (predicted)	CST3	-0.43
hsa-miR-1260b	miR-1260a (and other miRNAs w/seed UCCCACC)	1.197	TargetScan Human	High (predicted)	DAXX	-0.119
hsa-miR-1260b	miR-1260a (and other miRNAs w/seed UCCCACC)	1.197	TargetScan Human	High (predicted)	DBI	-0.307
hsa-miR-1260b	miR-1260a (and other miRNAs w/seed UCCCACC)	1.197	TargetScan Human	High (predicted)	ERG28	-0.606
hsa-miR-1260b	miR-1260a (and other miRNAs w/seed UCCCACC)	1.197	TargetScan Human	High (predicted)	FOSB	-1.032
hsa-miR-1260b	miR-1260a (and other miRNAs w/seed UCCCACC)	1.197	TargetScan Human	High (predicted)	GOLGA8A	-0.648
hsa-miR-1260b	miR-1260a (and other miRNAs w/seed UCCCACC)	1.197	TargetScan Human	High (predicted)	GOLGA8B	-0.657
hsa-miR-1260b	miR-1260a (and other miRNAs w/seed UCCCACC)	1.197	TargetScan Human	High (predicted)	HNRNPA1	-0.486
hsa-miR-1260b	miR-1260a (and other miRNAs w/seed UCCCACC)	1.197	TargetScan Human	High (predicted)	KCNJ2	-1.19
hsa-miR-1260b	miR-1260a (and other miRNAs w/seed UCCCACC)	1.197	TargetScan Human	High (predicted)	LETMD1	-0.439
hsa-miR-1260b	miR-1260a (and other miRNAs w/seed UCCCACC)	1.197	TargetScan Human	High (predicted)	MIS18A	-0.254
hsa-miR-1260b	miR-1260a (and other miRNAs w/seed UCCCACC)	1.197	TargetScan Human	High (predicted)	NCAPG2	-0.456
hsa-miR-1260b	miR-1260a (and other miRNAs w/seed UCCCACC)	1.197	TargetScan Human	High (predicted)	NPLOC4	-0.472
hsa-miR-1260b	miR-1260a (and other miRNAs w/seed UCCCACC)	1.197	TargetScan Human	High (predicted)	PABPN1	-0.343
hsa-miR-1260b	miR-1260a (and other miRNAs w/seed UCCCACC)	1.197	TargetScan Human	High (predicted)	PGM5	-0.483
hsa-miR-1260b	miR-1260a (and other miRNAs w/seed UCCCACC)	1.197	TargetScan Human	High (predicted)	PHF19	-0.219
hsa-miR-1260b	miR-1260a (and other miRNAs w/seed UCCCACC)	1.197	TargetScan Human	High (predicted)	POLA2	-0.879
hsa-miR-1260b	miR-1260a (and other miRNAs w/seed UCCCACC)	1.197	TargetScan Human	High (predicted)	PSMG4	-0.398
hsa-miR-1260b	miR-1260a (and other miRNAs w/seed UCCCACC)	1.197	TargetScan Human	High (predicted)	PYM1	-0.544
hsa-miR-1260b	miR-1260a (and other miRNAs w/seed UCCCACC)	1.197	TargetScan Human	High (predicted)	RABEPK	-0.47
hsa-miR-1260b	miR-1260a (and other miRNAs w/seed UCCCACC)	1.197	TargetScan Human	High (predicted)	SNX24	-0.762
hsa-miR-1260b	miR-1260a (and other miRNAs w/seed UCCCACC)	1.197	TargetScan Human	High (predicted)	SRR	-0.785
hsa-miR-1260b	miR-1260a (and other miRNAs w/seed UCCCACC)	1.197	TargetScan Human	High (predicted)	STX2	-0.413
hsa-miR-1260b	miR-1260a (and other miRNAs w/seed UCCCACC)	1.197	TargetScan Human	High (predicted)	ZNF302	-0.701
hsa-miR-1275	miR-1275 (and other miRNAs w/seed UGGGGGA)	2.906	TargetScan Human	High (predicted)	ADAP2	-0.774
hsa-miR-1275	miR-1275 (and other miRNAs w/seed UGGGGGA)	2.906	TargetScan Human	High (predicted)	AIG1	-0.591
hsa-miR-1275	miR-1275 (and other miRNAs w/seed UGGGGGA)	2.906	TargetScan Human	High (predicted)	ANKRD36	-0.397
hsa-miR-1275	miR-1275 (and other miRNAs w/seed UGGGGGA)	2.906	TargetScan Human	High (predicted)	ARHGDIA	-0.437
hsa-miR-1275	miR-1275 (and other miRNAs w/seed UGGGGGA)	2.906	TargetScan Human	High (predicted)	ATP5IF1	-0.281
hsa-miR-1275	miR-1275 (and other miRNAs w/seed UGGGGGA)	2.906	TargetScan Human	High (predicted)	CD8B	-0.448
hsa-miR-1275	miR-1275 (and other miRNAs w/seed UGGGGGA)	2.906	TargetScan Human	High (predicted)	COPG1	-0.247
hsa-miR-1275	miR-1275 (and other miRNAs w/seed UGGGGGA)	2.906	TargetScan Human	High (predicted)	CSF1R	-0.876
hsa-miR-1275	miR-1275 (and other miRNAs w/seed UGGGGGA)	2.906	TargetScan Human	High (predicted)	DCTN2	-0.514
hsa-miR-1275	miR-1275 (and other miRNAs w/seed UGGGGGA)	2.906	TargetScan Human	High (predicted)	DCTN3	-0.201
hsa-miR-1275	miR-1275 (and other miRNAs w/seed UGGGGGA)	2.906	TargetScan Human	High (predicted)	EEIG1	-0.497
hsa-miR-1275	miR-1275 (and other miRNAs w/seed UGGGGGA)	2.906	TargetScan Human	High (predicted)	EHBP1	-0.224
hsa-miR-1275	miR-1275 (and other miRNAs w/seed UGGGGGA)	2.906	TargetScan Human	High (predicted)	EI24	-0.246
hsa-miR-1275	miR-1275 (and other miRNAs w/seed UGGGGGA)	2.906	TargetScan Human	High (predicted)	F2RL1	-1.123
hsa-miR-1275	miR-1275 (and other miRNAs w/seed UGGGGGA)	2.906	TargetScan Human	High (predicted)	FOSB	-1.032
hsa-miR-1275	miR-1275 (and other miRNAs w/seed UGGGGGA)	2.906	TargetScan Human	High (predicted)	FTO	-0.209
hsa-miR-1275	miR-1275 (and other miRNAs w/seed UGGGGGA)	2.906	TargetScan Human	High (predicted)	GANAB	-0.328
hsa-miR-1275	miR-1275 (and other miRNAs w/seed UGGGGGA)	2.906	TargetScan Human	High (predicted)	GIMAP1	-0.62
hsa-miR-1275	miR-1275 (and other miRNAs w/seed UGGGGGA)	2.906	TargetScan Human	High (predicted)	HNRNPAB	-0.288
hsa-miR-1275	miR-1275 (and other miRNAs w/seed UGGGGGA)	2.906	TargetScan Human	High (predicted)	LEPROT	-0.563
hsa-miR-1275	miR-1275 (and other miRNAs w/seed UGGGGGA)	2.906	TargetScan Human	High (predicted)	LGALS9	-0.379
hsa-miR-1275	miR-1275 (and other miRNAs w/seed UGGGGGA)	2.906	TargetScan Human	High (predicted)	LY6G5B	-0.655
hsa-miR-1275	miR-1275 (and other miRNAs w/seed UGGGGGA)	2.906	TargetScan Human	High (predicted)	MCFD2	-1.016
hsa-miR-1275	miR-1275 (and other miRNAs w/seed UGGGGGA)	2.906	TargetScan Human	High (predicted)	MTM1	-0.742
hsa-miR-1275	miR-1275 (and other miRNAs w/seed UGGGGGA)	2.906	TargetScan Human	High (predicted)	NPLOC4	-0.472
hsa-miR-1275	miR-1275 (and other miRNAs w/seed UGGGGGA)	2.906	TargetScan Human	High (predicted)	NRG1	-0.977
hsa-miR-1275	miR-1275 (and other miRNAs w/seed UGGGGGA)	2.906	TargetScan Human	High (predicted)	PEA15	-0.443
hsa-miR-1275	miR-1275 (and other miRNAs w/seed UGGGGGA)	2.906	TargetScan Human	High (predicted)	PPP4C	-0.317
hsa-miR-1275	miR-1275 (and other miRNAs w/seed UGGGGGA)	2.906	TargetScan Human	High (predicted)	PRDX2	-0.85
hsa-miR-1275	miR-1275 (and other miRNAs w/seed UGGGGGA)	2.906	TargetScan Human	High (predicted)	PRKACA	-0.491
hsa-miR-1275	miR-1275 (and other miRNAs w/seed UGGGGGA)	2.906	TargetScan Human	High (predicted)	PSENEN	-0.722
hsa-miR-1275	miR-1275 (and other miRNAs w/seed UGGGGGA)	2.906	TargetScan Human	High (predicted)	RNF141	-1.128
hsa-miR-1275	miR-1275 (and other miRNAs w/seed UGGGGGA)	2.906	TargetScan Human	High (predicted)	RNF212	-0.521
hsa-miR-1275	miR-1275 (and other miRNAs w/seed UGGGGGA)	2.906	TargetScan Human	High (predicted)	RREB1	-0.259
hsa-miR-1275	miR-1275 (and other miRNAs w/seed UGGGGGA)	2.906	TargetScan Human	High (predicted)	SEPTIN9	-0.511
hsa-miR-1275	miR-1275 (and other miRNAs w/seed UGGGGGA)	2.906	TargetScan Human	High (predicted)	SF3B3	-0.209
hsa-miR-1275	miR-1275 (and other miRNAs w/seed UGGGGGA)	2.906	TargetScan Human	High (predicted)	TCF7	-0.803
hsa-miR-1275	miR-1275 (and other miRNAs w/seed UGGGGGA)	2.906	TargetScan Human	High (predicted)	THEM4	-1.004
hsa-miR-1275	miR-1275 (and other miRNAs w/seed UGGGGGA)	2.906	TargetScan Human	High (predicted)	THUMPD2	-0.167
hsa-miR-1275	miR-1275 (and other miRNAs w/seed UGGGGGA)	2.906	TargetScan Human	High (predicted)	TMCC1	-0.344
hsa-miR-1275	miR-1275 (and other miRNAs w/seed UGGGGGA)	2.906	TargetScan Human	High (predicted)	TMEM164	-0.532
hsa-miR-1275	miR-1275 (and other miRNAs w/seed UGGGGGA)	2.906	TargetScan Human	High (predicted)	TNFAIP2	-0.994
hsa-miR-1275	miR-1275 (and other miRNAs w/seed UGGGGGA)	2.906	TargetScan Human	High (predicted)	TRAPPC9	-0.229
hsa-miR-1275	miR-1275 (and other miRNAs w/seed UGGGGGA)	2.906	TargetScan Human	High (predicted)	TXNL4A	-0.144
hsa-miR-1275	miR-1275 (and other miRNAs w/seed UGGGGGA)	2.906	TargetScan Human	High (predicted)	UBAP2L	-0.334
hsa-miR-1275	miR-1275 (and other miRNAs w/seed UGGGGGA)	2.906	TargetScan Human	High (predicted)	UBE2V1	-0.225
hsa-miR-1275	miR-1275 (and other miRNAs w/seed UGGGGGA)	2.906	TargetScan Human	High (predicted)	VPS25	-0.582
hsa-miR-1275	miR-1275 (and other miRNAs w/seed UGGGGGA)	2.906	TargetScan Human	High (predicted)	VPS52	-0.33
hsa-miR-1275	miR-1275 (and other miRNAs w/seed UGGGGGA)	2.906	TargetScan Human	High (predicted)	WDR77	-0.84
hsa-miR-1275	miR-1275 (and other miRNAs w/seed UGGGGGA)	2.906	TargetScan Human	High (predicted)	ZBTB7B	-0.281
hsa-miR-1275	miR-1275 (and other miRNAs w/seed UGGGGGA)	2.906	TargetScan Human	High (predicted)	ZNF385A	-0.643
hsa-miR-144-3p	miR-144-3p (miRNAs w/seed ACAGUAU)	-1.563	TargetScan Human	High (predicted)	AP1S3	0.712
hsa-miR-144-3p	miR-144-3p (miRNAs w/seed ACAGUAU)	-1.563	TargetScan Human	High (predicted)	ARID2	0.195
hsa-miR-144-3p	miR-144-3p (miRNAs w/seed ACAGUAU)	-1.563	TargetScan Human	High (predicted)	GBE1	0.362
hsa-miR-144-3p	miR-144-3p (miRNAs w/seed ACAGUAU)	-1.563	TargetScan Human	High (predicted)	LCOR	0.237
hsa-miR-144-3p	miR-144-3p (miRNAs w/seed ACAGUAU)	-1.563	TargetScan Human	High (predicted)	MPHOSPH6	0.615
hsa-miR-144-3p	miR-144-3p (miRNAs w/seed ACAGUAU)	-1.563	TargetScan Human	High (predicted)	NFE2L2	0.527
hsa-miR-144-3p	miR-144-3p (miRNAs w/seed ACAGUAU)	-1.563	TargetScan Human	High (predicted)	PAFAH1B1	0.277
hsa-miR-144-3p	miR-144-3p (miRNAs w/seed ACAGUAU)	-1.563	TargetScan Human	High (predicted)	PANK1	0.472
hsa-miR-181a-2-3p	miR-181a-2-3p (and other miRNAs w/seed CCACUGA)	-1.671	TargetScan Human	High (predicted)	ATF3	0.279
hsa-miR-181a-2-3p	miR-181a-2-3p (and other miRNAs w/seed CCACUGA)	-1.671	TargetScan Human	High (predicted)	DNAJB4	3.428
hsa-miR-181a-2-3p	miR-181a-2-3p (and other miRNAs w/seed CCACUGA)	-1.671	TargetScan Human	High (predicted)	FCRL5	0.759
hsa-miR-181a-2-3p	miR-181a-2-3p (and other miRNAs w/seed CCACUGA)	-1.671	TargetScan Human	High (predicted)	FLI1	0.452
hsa-miR-181a-2-3p	miR-181a-2-3p (and other miRNAs w/seed CCACUGA)	-1.671	TargetScan Human	High (predicted)	LCOR	0.237
hsa-miR-181a-2-3p	miR-181a-2-3p (and other miRNAs w/seed CCACUGA)	-1.671	TargetScan Human	High (predicted)	MFAP3L	0.41
hsa-miR-181a-2-3p	miR-181a-2-3p (and other miRNAs w/seed CCACUGA)	-1.671	TargetScan Human	High (predicted)	MIER3	0.733
hsa-miR-181a-2-3p	miR-181a-2-3p (and other miRNAs w/seed CCACUGA)	-1.671	TargetScan Human	High (predicted)	NT5C2	0.25
hsa-miR-181a-2-3p	miR-181a-2-3p (and other miRNAs w/seed CCACUGA)	-1.671	TargetScan Human	High (predicted)	RBPMS2	0.503
hsa-miR-181a-2-3p	miR-181a-2-3p (and other miRNAs w/seed CCACUGA)	-1.671	TargetScan Human	High (predicted)	UBR2	0.485
hsa-miR-181a-2-3p	miR-181a-2-3p (and other miRNAs w/seed CCACUGA)	-1.671	TargetScan Human	High (predicted)	ZBTB20	0.275
hsa-miR-181a-2-3p	miR-181a-2-3p (and other miRNAs w/seed CCACUGA)	-1.671	TargetScan Human	High (predicted)	ZDHHC20	1.443
hsa-miR-181a-2-3p	miR-181a-2-3p (and other miRNAs w/seed CCACUGA)	-1.671	TargetScan Human	High (predicted)	ZNF420	0.275
hsa-miR-181b-5p	miR-181a-5p (and other miRNAs w/seed ACAUUCA)	-1.566	TargetScan Human	High (predicted)	AP1S3	0.712
hsa-miR-181b-5p	miR-181a-5p (and other miRNAs w/seed ACAUUCA)	-1.566	TargetScan Human	High (predicted)	BAG2	1.647
hsa-miR-181b-5p	miR-181a-5p (and other miRNAs w/seed ACAUUCA)	-1.566	TargetScan Human	High (predicted)	BHLHE40	0.292
hsa-miR-181b-5p	miR-181a-5p (and other miRNAs w/seed ACAUUCA)	-1.566	TargetScan Human	High (predicted)	CCDC126	0.345
hsa-miR-181b-5p	miR-181a-5p (and other miRNAs w/seed ACAUUCA)	-1.566	TargetScan Human	High (predicted)	CPNE2	0.476
hsa-miR-181b-5p	miR-181a-5p (and other miRNAs w/seed ACAUUCA)	-1.566	TargetScan Human	High (predicted)	CPOX	0.443
hsa-miR-181b-5p	miR-181a-5p (and other miRNAs w/seed ACAUUCA)	-1.566	TargetScan Human	High (predicted)	CREBRF	0.612
hsa-miR-181b-5p	miR-181a-5p (and other miRNAs w/seed ACAUUCA)	-1.566	TargetScan Human	High (predicted)	E2F5	0.337
hsa-miR-181b-5p	miR-181a-5p (and other miRNAs w/seed ACAUUCA)	-1.566	TargetScan Human	High (predicted)	MRPL50	0.482
hsa-miR-181b-5p	miR-181a-5p (and other miRNAs w/seed ACAUUCA)	-1.566	TargetScan Human	High (predicted)	NCALD	0.601
hsa-miR-181b-5p	miR-181a-5p (and other miRNAs w/seed ACAUUCA)	-1.566	TargetScan Human	High (predicted)	OSBPL3	0.914
hsa-miR-181b-5p	miR-181a-5p (and other miRNAs w/seed ACAUUCA)	-1.566	TargetScan Human	High (predicted)	RAB3IP	1.071
hsa-miR-181b-5p	miR-181a-5p (and other miRNAs w/seed ACAUUCA)	-1.566	TargetScan Human	High (predicted)	SCD	1.075
hsa-miR-181b-5p	miR-181a-5p (and other miRNAs w/seed ACAUUCA)	-1.566	TargetScan Human	High (predicted)	TENT4B	1.155
hsa-miR-181b-5p	miR-181a-5p (and other miRNAs w/seed ACAUUCA)	-1.566	TargetScan Human	High (predicted)	YOD1	0.628
hsa-miR-181b-5p	miR-181a-5p (and other miRNAs w/seed ACAUUCA)	-1.566	TargetScan Human	High (predicted)	ZNF124	0.321
hsa-miR-181b-5p	miR-181a-5p (and other miRNAs w/seed ACAUUCA)	-1.566	TargetScan Human	High (predicted)	ZNF30	0.204
hsa-miR-181b-5p	miR-181a-5p (and other miRNAs w/seed ACAUUCA)	-1.566	TargetScan Human	High (predicted)	ZNF420	0.275
hsa-miR-181b-5p	miR-181a-5p (and other miRNAs w/seed ACAUUCA)	-1.566	TargetScan Human	High (predicted)	ZNF436	0.885
hsa-miR-181b-5p	miR-181a-5p (and other miRNAs w/seed ACAUUCA)	-1.566	TargetScan Human	High (predicted)	ZNF616	0.856
hsa-miR-181b-5p	miR-181a-5p (and other miRNAs w/seed ACAUUCA)	-1.566	TargetScan Human	High (predicted)	ZNF788P	0.436
hsa-miR-181b-5p	miR-181a-5p (and other miRNAs w/seed ACAUUCA)	-1.566	TargetScan Human	High (predicted)	ZNF844	1.198
hsa-miR-181b-2-3p	miR-181b-1-3p (and other miRNAs w/seed UCACUGA)	-1.682	TargetScan Human	High (predicted)	ARL5B	0.199
hsa-miR-181b-2-3p	miR-181b-1-3p (and other miRNAs w/seed UCACUGA)	-1.682	TargetScan Human	High (predicted)	CEP135	0.316
hsa-miR-181b-2-3p	miR-181b-1-3p (and other miRNAs w/seed UCACUGA)	-1.682	TargetScan Human	High (predicted)	CKS2	2.092
hsa-miR-181b-2-3p	miR-181b-1-3p (and other miRNAs w/seed UCACUGA)	-1.682	TargetScan Human	High (predicted)	CPED1	1.517
hsa-miR-181b-2-3p	miR-181b-1-3p (and other miRNAs w/seed UCACUGA)	-1.682	TargetScan Human	High (predicted)	CPOX	0.443
hsa-miR-181b-2-3p	miR-181b-1-3p (and other miRNAs w/seed UCACUGA)	-1.682	TargetScan Human	High (predicted)	EIF4E	0.413
hsa-miR-181b-2-3p	miR-181b-1-3p (and other miRNAs w/seed UCACUGA)	-1.682	TargetScan Human	High (predicted)	HOMER1	0.766
hsa-miR-181b-2-3p	miR-181b-1-3p (and other miRNAs w/seed UCACUGA)	-1.682	TargetScan Human	High (predicted)	IL7R	0.62
hsa-miR-181b-2-3p	miR-181b-1-3p (and other miRNAs w/seed UCACUGA)	-1.682	TargetScan Human	High (predicted)	NFAT5	0.689
hsa-miR-181b-2-3p	miR-181b-1-3p (and other miRNAs w/seed UCACUGA)	-1.682	TargetScan Human	High (predicted)	NGRN	1.059
hsa-miR-181b-2-3p	miR-181b-1-3p (and other miRNAs w/seed UCACUGA)	-1.682	TargetScan Human	High (predicted)	NXT2	1.285
hsa-miR-181b-2-3p	miR-181b-1-3p (and other miRNAs w/seed UCACUGA)	-1.682	TargetScan Human	High (predicted)	PDIA6	0.234
hsa-miR-181b-2-3p	miR-181b-1-3p (and other miRNAs w/seed UCACUGA)	-1.682	TargetScan Human	High (predicted)	PIAS2	0.212
hsa-miR-181b-2-3p	miR-181b-1-3p (and other miRNAs w/seed UCACUGA)	-1.682	TargetScan Human	High (predicted)	PSPH	0.785
hsa-miR-181b-2-3p	miR-181b-1-3p (and other miRNAs w/seed UCACUGA)	-1.682	TargetScan Human	High (predicted)	RAB27A	0.718
hsa-miR-181b-2-3p	miR-181b-1-3p (and other miRNAs w/seed UCACUGA)	-1.682	TargetScan Human	High (predicted)	TP53INP1	0.829
hsa-miR-181b-2-3p	miR-181b-1-3p (and other miRNAs w/seed UCACUGA)	-1.682	TargetScan Human	High (predicted)	TSPAN5	0.321
hsa-miR-181b-2-3p	miR-181b-1-3p (and other miRNAs w/seed UCACUGA)	-1.682	TargetScan Human	High (predicted)	USP45	0.775
hsa-miR-181b-2-3p	miR-181b-1-3p (and other miRNAs w/seed UCACUGA)	-1.682	TargetScan Human	High (predicted)	YWHAG	0.6
hsa-miR-185-3p	miR-185-3p (and other miRNAs w/seed GGGGCUG)	1.595	TargetScan Human	High (predicted)	ABR	-0.415
hsa-miR-185-3p	miR-185-3p (and other miRNAs w/seed GGGGCUG)	1.595	TargetScan Human	High (predicted)	ALPK1	-0.866
hsa-miR-185-3p	miR-185-3p (and other miRNAs w/seed GGGGCUG)	1.595	TargetScan Human	High (predicted)	ARHGAP1	-0.671
hsa-miR-185-3p	miR-185-3p (and other miRNAs w/seed GGGGCUG)	1.595	TargetScan Human	High (predicted)	ARHGDIA	-0.437
hsa-miR-185-3p	miR-185-3p (and other miRNAs w/seed GGGGCUG)	1.595	TargetScan Human	High (predicted)	BEST1	-0.463
hsa-miR-185-3p	miR-185-3p (and other miRNAs w/seed GGGGCUG)	1.595	TargetScan Human	High (predicted)	BIN3	-0.264
hsa-miR-185-3p	miR-185-3p (and other miRNAs w/seed GGGGCUG)	1.595	TargetScan Human	High (predicted)	CD4	-0.867
hsa-miR-185-3p	miR-185-3p (and other miRNAs w/seed GGGGCUG)	1.595	TargetScan Human	High (predicted)	COPS6	-0.496
hsa-miR-185-3p	miR-185-3p (and other miRNAs w/seed GGGGCUG)	1.595	TargetScan Human	High (predicted)	COX8A	-0.314
hsa-miR-185-3p	miR-185-3p (and other miRNAs w/seed GGGGCUG)	1.595	TargetScan Human	High (predicted)	CTDSP1	-0.419
hsa-miR-185-3p	miR-185-3p (and other miRNAs w/seed GGGGCUG)	1.595	TargetScan Human	High (predicted)	CYB5R3	-0.393
hsa-miR-185-3p	miR-185-3p (and other miRNAs w/seed GGGGCUG)	1.595	TargetScan Human	High (predicted)	CYTH4	-0.874
hsa-miR-185-3p	miR-185-3p (and other miRNAs w/seed GGGGCUG)	1.595	TargetScan Human	High (predicted)	ECE1	-0.472
hsa-miR-185-3p	miR-185-3p (and other miRNAs w/seed GGGGCUG)	1.595	TargetScan Human	High (predicted)	EGLN3	-0.331
hsa-miR-185-3p	miR-185-3p (and other miRNAs w/seed GGGGCUG)	1.595	TargetScan Human	High (predicted)	ERGIC3	-0.388
hsa-miR-185-3p	miR-185-3p (and other miRNAs w/seed GGGGCUG)	1.595	TargetScan Human	High (predicted)	ERI3	-0.426
hsa-miR-185-3p	miR-185-3p (and other miRNAs w/seed GGGGCUG)	1.595	TargetScan Human	High (predicted)	EVL	-0.347
hsa-miR-185-3p	miR-185-3p (and other miRNAs w/seed GGGGCUG)	1.595	TargetScan Human	High (predicted)	FAM53C	-0.33
hsa-miR-185-3p	miR-185-3p (and other miRNAs w/seed GGGGCUG)	1.595	TargetScan Human	High (predicted)	FTO	-0.209
hsa-miR-185-3p	miR-185-3p (and other miRNAs w/seed GGGGCUG)	1.595	TargetScan Human	High (predicted)	G6PC3	-0.817
hsa-miR-185-3p	miR-185-3p (and other miRNAs w/seed GGGGCUG)	1.595	TargetScan Human	High (predicted)	GLIPR2	-0.418
hsa-miR-185-3p	miR-185-3p (and other miRNAs w/seed GGGGCUG)	1.595	TargetScan Human	High (predicted)	HLA-DOB	-0.406
hsa-miR-185-3p	miR-185-3p (and other miRNAs w/seed GGGGCUG)	1.595	TargetScan Human	High (predicted)	IL1RN	-0.682
hsa-miR-185-3p	miR-185-3p (and other miRNAs w/seed GGGGCUG)	1.595	TargetScan Human	High (predicted)	INPP5B	-0.339
hsa-miR-185-3p	miR-185-3p (and other miRNAs w/seed GGGGCUG)	1.595	TargetScan Human	High (predicted)	LGALS9	-0.379
hsa-miR-185-3p	miR-185-3p (and other miRNAs w/seed GGGGCUG)	1.595	TargetScan Human	High (predicted)	MED11	-0.739
hsa-miR-185-3p	miR-185-3p (and other miRNAs w/seed GGGGCUG)	1.595	TargetScan Human	High (predicted)	MFGE8	-0.434
hsa-miR-185-3p	miR-185-3p (and other miRNAs w/seed GGGGCUG)	1.595	TargetScan Human	High (predicted)	MGRN1	-0.164
hsa-miR-185-3p	miR-185-3p (and other miRNAs w/seed GGGGCUG)	1.595	TargetScan Human	High (predicted)	MIX23	-0.416
hsa-miR-185-3p	miR-185-3p (and other miRNAs w/seed GGGGCUG)	1.595	TargetScan Human	High (predicted)	MTA3	-0.737
hsa-miR-185-3p	miR-185-3p (and other miRNAs w/seed GGGGCUG)	1.595	TargetScan Human	High (predicted)	MYEF2	-0.731
hsa-miR-185-3p	miR-185-3p (and other miRNAs w/seed GGGGCUG)	1.595	TargetScan Human	High (predicted)	NAGA	-1.145
hsa-miR-185-3p	miR-185-3p (and other miRNAs w/seed GGGGCUG)	1.595	TargetScan Human	High (predicted)	NHSL2	-1.026
hsa-miR-185-3p	miR-185-3p (and other miRNAs w/seed GGGGCUG)	1.595	TargetScan Human	High (predicted)	NIPAL2	-0.798
hsa-miR-185-3p	miR-185-3p (and other miRNAs w/seed GGGGCUG)	1.595	TargetScan Human	High (predicted)	NPLOC4	-0.472
hsa-miR-185-3p	miR-185-3p (and other miRNAs w/seed GGGGCUG)	1.595	TargetScan Human	High (predicted)	OAS2	-0.788
hsa-miR-185-3p	miR-185-3p (and other miRNAs w/seed GGGGCUG)	1.595	TargetScan Human	High (predicted)	P2RX4	-0.734
hsa-miR-185-3p	miR-185-3p (and other miRNAs w/seed GGGGCUG)	1.595	TargetScan Human	High (predicted)	PFDN1	-0.578
hsa-miR-185-3p	miR-185-3p (and other miRNAs w/seed GGGGCUG)	1.595	TargetScan Human	High (predicted)	PRKACA	-0.491
hsa-miR-185-3p	miR-185-3p (and other miRNAs w/seed GGGGCUG)	1.595	TargetScan Human	High (predicted)	PSMG4	-0.398
hsa-miR-185-3p	miR-185-3p (and other miRNAs w/seed GGGGCUG)	1.595	TargetScan Human	High (predicted)	R3HDM4	-0.321
hsa-miR-185-3p	miR-185-3p (and other miRNAs w/seed GGGGCUG)	1.595	TargetScan Human	High (predicted)	RAB37	-0.409
hsa-miR-185-3p	miR-185-3p (and other miRNAs w/seed GGGGCUG)	1.595	TargetScan Human	High (predicted)	RNF181	-0.22
hsa-miR-185-3p	miR-185-3p (and other miRNAs w/seed GGGGCUG)	1.595	TargetScan Human	High (predicted)	RTL8A	-0.313
hsa-miR-185-3p	miR-185-3p (and other miRNAs w/seed GGGGCUG)	1.595	TargetScan Human	High (predicted)	SLC9A8	-0.25
hsa-miR-185-3p	miR-185-3p (and other miRNAs w/seed GGGGCUG)	1.595	TargetScan Human	High (predicted)	SMPD4	-0.282
hsa-miR-185-3p	miR-185-3p (and other miRNAs w/seed GGGGCUG)	1.595	TargetScan Human	High (predicted)	SRM	-0.588
hsa-miR-185-3p	miR-185-3p (and other miRNAs w/seed GGGGCUG)	1.595	TargetScan Human	High (predicted)	SSNA1	-0.312
hsa-miR-185-3p	miR-185-3p (and other miRNAs w/seed GGGGCUG)	1.595	TargetScan Human	High (predicted)	TESPA1	-0.543
hsa-miR-185-3p	miR-185-3p (and other miRNAs w/seed GGGGCUG)	1.595	TargetScan Human	High (predicted)	TMEM109	-0.222
hsa-miR-185-3p	miR-185-3p (and other miRNAs w/seed GGGGCUG)	1.595	TargetScan Human	High (predicted)	TNFAIP8L2	-0.425
hsa-miR-185-3p	miR-185-3p (and other miRNAs w/seed GGGGCUG)	1.595	TargetScan Human	High (predicted)	TRAPPC9	-0.229
hsa-miR-185-3p	miR-185-3p (and other miRNAs w/seed GGGGCUG)	1.595	TargetScan Human	High (predicted)	USP6NL	-0.361
hsa-miR-185-3p	miR-185-3p (and other miRNAs w/seed GGGGCUG)	1.595	TargetScan Human	High (predicted)	VAMP5	-0.28
hsa-miR-185-3p	miR-185-3p (and other miRNAs w/seed GGGGCUG)	1.595	TargetScan Human	High (predicted)	VAV2	-0.431
hsa-miR-196a-5p	miR-196a-5p (and other miRNAs w/seed AGGUAGU)	-1.953	TargetScan Human	High (predicted)	AHI1	0.477
hsa-miR-196a-5p	miR-196a-5p (and other miRNAs w/seed AGGUAGU)	-1.953	TargetScan Human	High (predicted)	ISG20	0.27
hsa-miR-196a-5p	miR-196a-5p (and other miRNAs w/seed AGGUAGU)	-1.953	TargetScan Human	High (predicted)	KLRB1	0.799
hsa-miR-196a-5p	miR-196a-5p (and other miRNAs w/seed AGGUAGU)	-1.953	TargetScan Human	High (predicted)	LARP4	0.871
hsa-miR-196a-5p	miR-196a-5p (and other miRNAs w/seed AGGUAGU)	-1.953	TargetScan Human	High (predicted)	LCOR	0.237
hsa-miR-196a-5p	miR-196a-5p (and other miRNAs w/seed AGGUAGU)	-1.953	TargetScan Human	High (predicted)	NTN4	0.647
hsa-miR-196a-5p	miR-196a-5p (and other miRNAs w/seed AGGUAGU)	-1.953	TargetScan Human	High (predicted)	P2RY1	0.473
hsa-miR-196a-5p	miR-196a-5p (and other miRNAs w/seed AGGUAGU)	-1.953	TargetScan Human	High (predicted)	PANK2	0.361
hsa-miR-196a-5p	miR-196a-5p (and other miRNAs w/seed AGGUAGU)	-1.953	TargetScan Human	High (predicted)	RIMOC1	0.306
hsa-miR-196a-5p	miR-196a-5p (and other miRNAs w/seed AGGUAGU)	-1.953	TargetScan Human	High (predicted)	RNF10	0.239
hsa-miR-196a-5p	miR-196a-5p (and other miRNAs w/seed AGGUAGU)	-1.953	TargetScan Human	High (predicted)	TRIQK	0.413
hsa-miR-31-3p	miR-31-3p (and other miRNAs w/seed GCUAUGC)	1.418	TargetScan Human	High (predicted)	BACH1	-0.671
hsa-miR-31-3p	miR-31-3p (and other miRNAs w/seed GCUAUGC)	1.418	TargetScan Human	High (predicted)	DDHD2	-1.164
hsa-miR-31-3p	miR-31-3p (and other miRNAs w/seed GCUAUGC)	1.418	TargetScan Human	High (predicted)	EHBP1	-0.224
hsa-miR-31-3p	miR-31-3p (and other miRNAs w/seed GCUAUGC)	1.418	TargetScan Human	High (predicted)	HAUS4	-0.585
hsa-miR-31-3p	miR-31-3p (and other miRNAs w/seed GCUAUGC)	1.418	TargetScan Human	High (predicted)	ADAL	-0.56
hsa-miR-31-3p	miR-31-3p (and other miRNAs w/seed GCUAUGC)	1.418	TargetScan Human	High (predicted)	MRPS16	-0.261
hsa-miR-31-3p	miR-31-3p (and other miRNAs w/seed GCUAUGC)	1.418	TargetScan Human	High (predicted)	SEPTIN10	-0.611
hsa-miR-31-3p	miR-31-3p (and other miRNAs w/seed GCUAUGC)	1.418	TargetScan Human	High (predicted)	TMEM107	-0.55
hsa-miR-31-3p	miR-31-3p (and other miRNAs w/seed GCUAUGC)	1.418	TargetScan Human	High (predicted)	TRIT1	-0.71
hsa-miR-31-5p	miR-31-5p (and other miRNAs w/seed GGCAAGA)	1.272	TargetScan Human	High (predicted)	ACAA2	-0.632
hsa-miR-31-5p	miR-31-5p (and other miRNAs w/seed GGCAAGA)	1.272	TargetScan Human	High (predicted)	AKAP7	-0.75
hsa-miR-31-5p	miR-31-5p (and other miRNAs w/seed GGCAAGA)	1.272	TargetScan Human	High (predicted)	APBB2	-0.346
hsa-miR-31-5p	miR-31-5p (and other miRNAs w/seed GGCAAGA)	1.272	TargetScan Human	High (predicted)	ARHGEF2	-0.225
hsa-miR-31-5p	miR-31-5p (and other miRNAs w/seed GGCAAGA)	1.272	TargetScan Human	High (predicted)	CD28	-0.673
hsa-miR-31-5p	miR-31-5p (and other miRNAs w/seed GGCAAGA)	1.272	TargetScan Human	High (predicted)	CSRP1	-0.444
hsa-miR-31-5p	miR-31-5p (and other miRNAs w/seed GGCAAGA)	1.272	TargetScan Human	High (predicted)	CYC1	-0.357
hsa-miR-31-5p	miR-31-5p (and other miRNAs w/seed GGCAAGA)	1.272	TargetScan Human	High (predicted)	EGLN3	-0.331
hsa-miR-31-5p	miR-31-5p (and other miRNAs w/seed GGCAAGA)	1.272	TargetScan Human	High (predicted)	GPR183	-0.489
hsa-miR-31-5p	miR-31-5p (and other miRNAs w/seed GGCAAGA)	1.272	TargetScan Human	High (predicted)	GPX7	-0.459
hsa-miR-31-5p	miR-31-5p (and other miRNAs w/seed GGCAAGA)	1.272	TargetScan Human	High (predicted)	HADH	-0.342
hsa-miR-31-5p	miR-31-5p (and other miRNAs w/seed GGCAAGA)	1.272	TargetScan Human	High (predicted)	HAX1	-0.179
hsa-miR-31-5p	miR-31-5p (and other miRNAs w/seed GGCAAGA)	1.272	TargetScan Human	High (predicted)	HRH4	-0.882
hsa-miR-31-5p	miR-31-5p (and other miRNAs w/seed GGCAAGA)	1.272	TargetScan Human	High (predicted)	LCMT1	-0.451
hsa-miR-31-5p	miR-31-5p (and other miRNAs w/seed GGCAAGA)	1.272	TargetScan Human	High (predicted)	MMAB	-0.311
hsa-miR-31-5p	miR-31-5p (and other miRNAs w/seed GGCAAGA)	1.272	TargetScan Human	High (predicted)	OAS1	-1.087
hsa-miR-31-5p	miR-31-5p (and other miRNAs w/seed GGCAAGA)	1.272	TargetScan Human	High (predicted)	OAS2	-0.788
hsa-miR-31-5p	miR-31-5p (and other miRNAs w/seed GGCAAGA)	1.272	TargetScan Human	High (predicted)	PFDN6	-0.221
hsa-miR-31-5p	miR-31-5p (and other miRNAs w/seed GGCAAGA)	1.272	TargetScan Human	High (predicted)	PPP1R7	-0.293
hsa-miR-31-5p	miR-31-5p (and other miRNAs w/seed GGCAAGA)	1.272	TargetScan Human	High (predicted)	PPT1	-0.624
hsa-miR-31-5p	miR-31-5p (and other miRNAs w/seed GGCAAGA)	1.272	TargetScan Human	High (predicted)	RIGI	-0.509
hsa-miR-31-5p	miR-31-5p (and other miRNAs w/seed GGCAAGA)	1.272	TargetScan Human	High (predicted)	RWDD2B	-0.475
hsa-miR-31-5p	miR-31-5p (and other miRNAs w/seed GGCAAGA)	1.272	TargetScan Human	High (predicted)	SAMD12	-0.385
hsa-miR-31-5p	miR-31-5p (and other miRNAs w/seed GGCAAGA)	1.272	TargetScan Human	High (predicted)	SINHCAF	-0.488
hsa-miR-31-5p	miR-31-5p (and other miRNAs w/seed GGCAAGA)	1.272	TargetScan Human	High (predicted)	TFRC	-0.621
hsa-miR-4784	miR-3150b-3p (and other miRNAs w/seed GAGGAGA)	-2.588	TargetScan Human	High (predicted)	ANKS1A	0.309
hsa-miR-4784	miR-3150b-3p (and other miRNAs w/seed GAGGAGA)	-2.588	TargetScan Human	High (predicted)	CBL	0.382
hsa-miR-4784	miR-3150b-3p (and other miRNAs w/seed GAGGAGA)	-2.588	TargetScan Human	High (predicted)	CCDC127	0.773
hsa-miR-4784	miR-3150b-3p (and other miRNAs w/seed GAGGAGA)	-2.588	TargetScan Human	High (predicted)	CCL4	1.141
hsa-miR-4784	miR-3150b-3p (and other miRNAs w/seed GAGGAGA)	-2.588	TargetScan Human	High (predicted)	CDKN1A	0.637
hsa-miR-4784	miR-3150b-3p (and other miRNAs w/seed GAGGAGA)	-2.588	TargetScan Human	High (predicted)	CSGALNACT1	0.38
hsa-miR-4784	miR-3150b-3p (and other miRNAs w/seed GAGGAGA)	-2.588	TargetScan Human	High (predicted)	IPCEF1	0.68
hsa-miR-4784	miR-3150b-3p (and other miRNAs w/seed GAGGAGA)	-2.588	TargetScan Human	High (predicted)	LY6G6C	0.785
hsa-miR-4784	miR-3150b-3p (and other miRNAs w/seed GAGGAGA)	-2.588	TargetScan Human	High (predicted)	METTL21A	1.608
hsa-miR-4784	miR-3150b-3p (and other miRNAs w/seed GAGGAGA)	-2.588	TargetScan Human	High (predicted)	PARP11	0.982
hsa-miR-4784	miR-3150b-3p (and other miRNAs w/seed GAGGAGA)	-2.588	TargetScan Human	High (predicted)	PPP1R18	0.748
hsa-miR-4784	miR-3150b-3p (and other miRNAs w/seed GAGGAGA)	-2.588	TargetScan Human	High (predicted)	PRR13	0.183
hsa-miR-4784	miR-3150b-3p (and other miRNAs w/seed GAGGAGA)	-2.588	TargetScan Human	High (predicted)	RBPMS2	0.503
hsa-miR-4784	miR-3150b-3p (and other miRNAs w/seed GAGGAGA)	-2.588	TargetScan Human	High (predicted)	RRAS2	0.405
hsa-miR-4784	miR-3150b-3p (and other miRNAs w/seed GAGGAGA)	-2.588	TargetScan Human	High (predicted)	SNX27	0.322
hsa-miR-4784	miR-3150b-3p (and other miRNAs w/seed GAGGAGA)	-2.588	TargetScan Human	High (predicted)	TSPAN14	0.508
hsa-miR-4784	miR-3150b-3p (and other miRNAs w/seed GAGGAGA)	-2.588	TargetScan Human	High (predicted)	USP11	0.623
hsa-miR-4784	miR-3150b-3p (and other miRNAs w/seed GAGGAGA)	-2.588	TargetScan Human	High (predicted)	VPS13B	0.32
hsa-miR-4784	miR-3150b-3p (and other miRNAs w/seed GAGGAGA)	-2.588	TargetScan Human	High (predicted)	WDTC1	0.229
hsa-miR-4784	miR-3150b-3p (and other miRNAs w/seed GAGGAGA)	-2.588	TargetScan Human	High (predicted)	ZKSCAN8	0.294
hsa-miR-338-3p	miR-338-3p (miRNAs w/seed CCAGCAU)	-1.211	TargetScan Human	High (predicted)	ANKRD37	1.585
hsa-miR-338-3p	miR-338-3p (miRNAs w/seed CCAGCAU)	-1.211	TargetScan Human	High (predicted)	B4GALT6	0.706
hsa-miR-338-3p	miR-338-3p (miRNAs w/seed CCAGCAU)	-1.211	TargetScan Human	High (predicted)	CCDC126	0.345
hsa-miR-338-3p	miR-338-3p (miRNAs w/seed CCAGCAU)	-1.211	TargetScan Human	High (predicted)	FAM169A	0.526
hsa-miR-338-3p	miR-338-3p (miRNAs w/seed CCAGCAU)	-1.211	TargetScan Human	High (predicted)	FHDC1	0.409
hsa-miR-338-3p	miR-338-3p (miRNAs w/seed CCAGCAU)	-1.211	TargetScan Human	High (predicted)	METTL21A	1.608
hsa-miR-338-3p	miR-338-3p (miRNAs w/seed CCAGCAU)	-1.211	TargetScan Human	High (predicted)	MLKL	1.388
hsa-miR-338-3p	miR-338-3p (miRNAs w/seed CCAGCAU)	-1.211	TargetScan Human	High (predicted)	MXRA7	0.451
hsa-miR-338-3p	miR-338-3p (miRNAs w/seed CCAGCAU)	-1.211	TargetScan Human	High (predicted)	RSL24D1	0.355
hsa-miR-338-3p	miR-338-3p (miRNAs w/seed CCAGCAU)	-1.211	TargetScan Human	High (predicted)	TAGAP	0.881
hsa-miR-338-3p	miR-338-3p (miRNAs w/seed CCAGCAU)	-1.211	TargetScan Human	High (predicted)	TM6SF1	0.454
hsa-miR-338-3p	miR-338-3p (miRNAs w/seed CCAGCAU)	-1.211	TargetScan Human	High (predicted)	VPS13B	0.32
hsa-miR-338-3p	miR-338-3p (miRNAs w/seed CCAGCAU)	-1.211	TargetScan Human	High (predicted)	ZBTB18	0.406
hsa-miR-338-3p	miR-338-3p (miRNAs w/seed CCAGCAU)	-1.211	TargetScan Human	High (predicted)	ZFAND2B	0.131
hsa-miR-338-3p	miR-338-3p (miRNAs w/seed CCAGCAU)	-1.211	TargetScan Human	High (predicted)	ZNF28	0.441
hsa-miR-3611	miR-3611 (miRNAs w/seed UGUGAAG)	-1.073	TargetScan Human	High (predicted)	E2F5	0.337
hsa-miR-3611	miR-3611 (miRNAs w/seed UGUGAAG)	-1.073	TargetScan Human	High (predicted)	ITGB3	0.625
hsa-miR-3611	miR-3611 (miRNAs w/seed UGUGAAG)	-1.073	TargetScan Human	High (predicted)	ZNF28	0.441
hsa-miR-3611	miR-3611 (miRNAs w/seed UGUGAAG)	-1.073	TargetScan Human	High (predicted)	ZNF460	0.342
hsa-miR-3614-5p	miR-3614-5p (miRNAs w/seed CACUUGG)	1.397	TargetScan Human	High (predicted)	ADAT2	-0.481
hsa-miR-3614-5p	miR-3614-5p (miRNAs w/seed CACUUGG)	1.397	TargetScan Human	High (predicted)	ARMC10	-0.379
hsa-miR-3614-5p	miR-3614-5p (miRNAs w/seed CACUUGG)	1.397	TargetScan Human	High (predicted)	COPS4	-0.327
hsa-miR-3614-5p	miR-3614-5p (miRNAs w/seed CACUUGG)	1.397	TargetScan Human	High (predicted)	CPA3	-1.161
hsa-miR-3614-5p	miR-3614-5p (miRNAs w/seed CACUUGG)	1.397	TargetScan Human	High (predicted)	ELP6	-0.288
hsa-miR-3614-5p	miR-3614-5p (miRNAs w/seed CACUUGG)	1.397	TargetScan Human	High (predicted)	FAHD1	-0.202
hsa-miR-3614-5p	miR-3614-5p (miRNAs w/seed CACUUGG)	1.397	TargetScan Human	High (predicted)	HLA-DMB	-0.99
hsa-miR-3614-5p	miR-3614-5p (miRNAs w/seed CACUUGG)	1.397	TargetScan Human	High (predicted)	SNX24	-0.762
hsa-miR-3690	miR-3690 (miRNAs w/seed CCUGGAC)	1.892	TargetScan Human	High (predicted)	ADGRE5	-0.534
hsa-miR-3690	miR-3690 (miRNAs w/seed CCUGGAC)	1.892	TargetScan Human	High (predicted)	COMMD10	-0.381
hsa-miR-3690	miR-3690 (miRNAs w/seed CCUGGAC)	1.892	TargetScan Human	High (predicted)	IFI6	-1.231
hsa-miR-3690	miR-3690 (miRNAs w/seed CCUGGAC)	1.892	TargetScan Human	High (predicted)	OXLD1	-0.181
hsa-miR-3690	miR-3690 (miRNAs w/seed CCUGGAC)	1.892	TargetScan Human	High (predicted)	POLD3	-0.875
hsa-miR-3690	miR-3690 (miRNAs w/seed CCUGGAC)	1.892	TargetScan Human	High (predicted)	RPS17	-0.366
hsa-miR-3690	miR-3690 (miRNAs w/seed CCUGGAC)	1.892	TargetScan Human	High (predicted)	TMEM203	-0.248
hsa-miR-4286	miR-4286 (miRNAs w/seed CCCCACU)	1.955	TargetScan Human	High (predicted)	CCL3L1	-0.299
hsa-miR-4286	miR-4286 (miRNAs w/seed CCCCACU)	1.955	TargetScan Human	High (predicted)	CCL3L3	-0.335
hsa-miR-4286	miR-4286 (miRNAs w/seed CCCCACU)	1.955	TargetScan Human	High (predicted)	CCR2	-0.981
hsa-miR-4286	miR-4286 (miRNAs w/seed CCCCACU)	1.955	TargetScan Human	High (predicted)	CCR7	-0.899
hsa-miR-4286	miR-4286 (miRNAs w/seed CCCCACU)	1.955	TargetScan Human	High (predicted)	CIAO2A	-0.213
hsa-miR-4286	miR-4286 (miRNAs w/seed CCCCACU)	1.955	TargetScan Human	High (predicted)	DDB1	-0.46
hsa-miR-4286	miR-4286 (miRNAs w/seed CCCCACU)	1.955	TargetScan Human	High (predicted)	EMC2	-0.482
hsa-miR-4286	miR-4286 (miRNAs w/seed CCCCACU)	1.955	TargetScan Human	High (predicted)	GSTM4	-0.327
hsa-miR-4286	miR-4286 (miRNAs w/seed CCCCACU)	1.955	TargetScan Human	High (predicted)	H1-0	-0.752
hsa-miR-4286	miR-4286 (miRNAs w/seed CCCCACU)	1.955	TargetScan Human	High (predicted)	PCBD2	-0.646
hsa-miR-4286	miR-4286 (miRNAs w/seed CCCCACU)	1.955	TargetScan Human	High (predicted)	PET117	-0.41
hsa-miR-4286	miR-4286 (miRNAs w/seed CCCCACU)	1.955	TargetScan Human	High (predicted)	PSMG4	-0.398
hsa-miR-4286	miR-4286 (miRNAs w/seed CCCCACU)	1.955	TargetScan Human	High (predicted)	R3HDM4	-0.321
hsa-miR-4286	miR-4286 (miRNAs w/seed CCCCACU)	1.955	TargetScan Human	High (predicted)	RPL7	-0.291
hsa-miR-4286	miR-4286 (miRNAs w/seed CCCCACU)	1.955	TargetScan Human	High (predicted)	SFXN4	-0.248
hsa-miR-4286	miR-4286 (miRNAs w/seed CCCCACU)	1.955	TargetScan Human	High (predicted)	SPAG7	-0.407
hsa-miR-4286	miR-4286 (miRNAs w/seed CCCCACU)	1.955	TargetScan Human	High (predicted)	TNFSF8	-0.665
hsa-miR-4286	miR-4286 (miRNAs w/seed CCCCACU)	1.955	TargetScan Human	High (predicted)	ZNF641	-0.57
hsa-miR-4422	miR-4422 (miRNAs w/seed AAAGCAU)	-2.025	TargetScan Human	High (predicted)	ATP6V1E1	0.308
hsa-miR-4422	miR-4422 (miRNAs w/seed AAAGCAU)	-2.025	TargetScan Human	High (predicted)	BATF	0.704
hsa-miR-4422	miR-4422 (miRNAs w/seed AAAGCAU)	-2.025	TargetScan Human	High (predicted)	DUSP12	0.264
hsa-miR-4422	miR-4422 (miRNAs w/seed AAAGCAU)	-2.025	TargetScan Human	High (predicted)	GLS	0.83
hsa-miR-451a	miR-451a (and other miRNAs w/seed AACCGUU)	-1.692	TargetScan Human	High (predicted)	ATP5F1E	0.278
hsa-miR-451a	miR-451a (and other miRNAs w/seed AACCGUU)	-1.692	TargetScan Human	High (predicted)	BATF	0.704
hsa-miR-4521	miR-4521 (miRNAs w/seed CUAAGGA)	-1.801	TargetScan Human	High (predicted)	ARG1	2.897
hsa-miR-4521	miR-4521 (miRNAs w/seed CUAAGGA)	-1.801	TargetScan Human	High (predicted)	CNIH4	0.292
hsa-miR-4521	miR-4521 (miRNAs w/seed CUAAGGA)	-1.801	TargetScan Human	High (predicted)	GABARAPL2	0.169
hsa-miR-4521	miR-4521 (miRNAs w/seed CUAAGGA)	-1.801	TargetScan Human	High (predicted)	PNLDC1	3.904
hsa-miR-6131	miR-6131 (miRNAs w/seed GCUGGUC)	1.695	TargetScan Human	High (predicted)	ATP5ME	-0.361
hsa-miR-6131	miR-6131 (miRNAs w/seed GCUGGUC)	1.695	TargetScan Human	High (predicted)	COA4	-0.363
hsa-miR-6131	miR-6131 (miRNAs w/seed GCUGGUC)	1.695	TargetScan Human	High (predicted)	LYRM2	-0.501
hsa-miR-6131	miR-6131 (miRNAs w/seed GCUGGUC)	1.695	TargetScan Human	High (predicted)	MICAL2	-0.611
hsa-miR-6131	miR-6131 (miRNAs w/seed GCUGGUC)	1.695	TargetScan Human	High (predicted)	MRPL27	-0.774
hsa-miR-6131	miR-6131 (miRNAs w/seed GCUGGUC)	1.695	TargetScan Human	High (predicted)	MRPS9	-0.301
hsa-miR-6131	miR-6131 (miRNAs w/seed GCUGGUC)	1.695	TargetScan Human	High (predicted)	NUDT7	-0.284
hsa-miR-6131	miR-6131 (miRNAs w/seed GCUGGUC)	1.695	TargetScan Human	High (predicted)	PARP2	-0.578
hsa-miR-6131	miR-6131 (miRNAs w/seed GCUGGUC)	1.695	TargetScan Human	High (predicted)	RRM1	-0.477
hsa-miR-6131	miR-6131 (miRNAs w/seed GCUGGUC)	1.695	TargetScan Human	High (predicted)	SF3B5	-0.316
hsa-miR-6131	miR-6131 (miRNAs w/seed GCUGGUC)	1.695	TargetScan Human	High (predicted)	SIRPB1	-0.575
hsa-miR-873-5p	miR-873-5p (and other miRNAs w/seed CAGGAAC)	-2.014	TargetScan Human	High (predicted)	BPGM	1.774
hsa-miR-873-5p	miR-873-5p (and other miRNAs w/seed CAGGAAC)	-2.014	TargetScan Human	Experimentally Observed	HMOX1	2.111
hsa-miR-873-5p	miR-873-5p (and other miRNAs w/seed CAGGAAC)	-2.014	TargetScan Human	High (predicted)	PHF6	0.752
hsa-miR-873-5p	miR-873-5p (and other miRNAs w/seed CAGGAAC)	-2.014	TargetScan Human	High (predicted)	SLFN12	0.76
hsa-miR-92a-1-5p	miR-92a-1-5p (miRNAs w/seed GGUUGGG)	1.215	TargetScan Human	High (predicted)	ANAPC15	-0.526
hsa-miR-92a-1-5p	miR-92a-1-5p (miRNAs w/seed GGUUGGG)	1.215	TargetScan Human	High (predicted)	CST3	-0.43
hsa-miR-92a-1-5p	miR-92a-1-5p (miRNAs w/seed GGUUGGG)	1.215	TargetScan Human	High (predicted)	DNPH1	-0.607
hsa-miR-92a-1-5p	miR-92a-1-5p (miRNAs w/seed GGUUGGG)	1.215	TargetScan Human	High (predicted)	EGR3	-0.404
hsa-miR-92a-1-5p	miR-92a-1-5p (miRNAs w/seed GGUUGGG)	1.215	TargetScan Human	High (predicted)	EPHB1	-0.509
hsa-miR-92a-1-5p	miR-92a-1-5p (miRNAs w/seed GGUUGGG)	1.215	TargetScan Human	High (predicted)	FKBP11	-0.331
hsa-miR-92a-1-5p	miR-92a-1-5p (miRNAs w/seed GGUUGGG)	1.215	TargetScan Human	High (predicted)	IL1RN	-0.682
hsa-miR-92a-1-5p	miR-92a-1-5p (miRNAs w/seed GGUUGGG)	1.215	TargetScan Human	High (predicted)	MCRIP2	-0.183
hsa-miR-92a-1-5p	miR-92a-1-5p (miRNAs w/seed GGUUGGG)	1.215	TargetScan Human	High (predicted)	NDE1	-0.407
hsa-miR-92a-1-5p	miR-92a-1-5p (miRNAs w/seed GGUUGGG)	1.215	TargetScan Human	High (predicted)	OCRL	-0.426
hsa-miR-92a-1-5p	miR-92a-1-5p (miRNAs w/seed GGUUGGG)	1.215	TargetScan Human	High (predicted)	PA2G4	-0.411
hsa-miR-92a-1-5p	miR-92a-1-5p (miRNAs w/seed GGUUGGG)	1.215	TargetScan Human	High (predicted)	PARP2	-0.578
hsa-miR-92a-1-5p	miR-92a-1-5p (miRNAs w/seed GGUUGGG)	1.215	TargetScan Human	High (predicted)	PFN2	-0.568
hsa-miR-92a-1-5p	miR-92a-1-5p (miRNAs w/seed GGUUGGG)	1.215	TargetScan Human	High (predicted)	PGM3	-0.333
hsa-miR-92a-1-5p	miR-92a-1-5p (miRNAs w/seed GGUUGGG)	1.215	TargetScan Human	High (predicted)	PRKACA	-0.491
hsa-miR-92a-1-5p	miR-92a-1-5p (miRNAs w/seed GGUUGGG)	1.215	TargetScan Human	High (predicted)	SNW1	-0.291
hsa-miR-92a-1-5p	miR-92a-1-5p (miRNAs w/seed GGUUGGG)	1.215	TargetScan Human	High (predicted)	SRR	-0.785
hsa-miR-92a-1-5p	miR-92a-1-5p (miRNAs w/seed GGUUGGG)	1.215	TargetScan Human	High (predicted)	SWI5	-0.264
hsa-miR-92a-1-5p	miR-92a-1-5p (miRNAs w/seed GGUUGGG)	1.215	TargetScan Human	High (predicted)	ZNF302	-0.701
hsa-miR-363-3p	miR-92a-3p (and other miRNAs w/seed AUUGCAC)	-1.058	TargetScan Human	High (predicted)	AARS1	0.419
hsa-miR-363-3p	miR-92a-3p (and other miRNAs w/seed AUUGCAC)	-1.058	TargetScan Human	High (predicted)	ARRDC3	1.15
hsa-miR-363-3p	miR-92a-3p (and other miRNAs w/seed AUUGCAC)	-1.058	TargetScan Human	High (predicted)	BLTP1	0.905
hsa-miR-363-3p	miR-92a-3p (and other miRNAs w/seed AUUGCAC)	-1.058	TargetScan Human	High (predicted)	CPEB3	0.459
hsa-miR-363-3p	miR-92a-3p (and other miRNAs w/seed AUUGCAC)	-1.058	TargetScan Human	High (predicted)	CPEB4	1.22
hsa-miR-363-3p	miR-92a-3p (and other miRNAs w/seed AUUGCAC)	-1.058	TargetScan Human	High (predicted)	DNAJB9	0.218
hsa-miR-363-3p	miR-92a-3p (and other miRNAs w/seed AUUGCAC)	-1.058	TargetScan Human	High (predicted)	DUSP10	0.981
hsa-miR-363-3p	miR-92a-3p (and other miRNAs w/seed AUUGCAC)	-1.058	TargetScan Human	High (predicted)	DUSP5	0.456
hsa-miR-363-3p	miR-92a-3p (and other miRNAs w/seed AUUGCAC)	-1.058	TargetScan Human	High (predicted)	FAM133B	0.215
hsa-miR-363-3p	miR-92a-3p (and other miRNAs w/seed AUUGCAC)	-1.058	TargetScan Human	High (predicted)	FXR1	1.527
hsa-miR-363-3p	miR-92a-3p (and other miRNAs w/seed AUUGCAC)	-1.058	TargetScan Human	High (predicted)	GPR180	0.555
hsa-miR-363-3p	miR-92a-3p (and other miRNAs w/seed AUUGCAC)	-1.058	TargetScan Human	High (predicted)	JOSD1	1.141
hsa-miR-363-3p	miR-92a-3p (and other miRNAs w/seed AUUGCAC)	-1.058	TargetScan Human	High (predicted)	KLRF1	0.561
hsa-miR-363-3p	miR-92a-3p (and other miRNAs w/seed AUUGCAC)	-1.058	TargetScan Human	High (predicted)	MAN2A1	0.306
hsa-miR-363-3p	miR-92a-3p (and other miRNAs w/seed AUUGCAC)	-1.058	TargetScan Human	High (predicted)	MCOLN2	0.534
hsa-miR-363-3p	miR-92a-3p (and other miRNAs w/seed AUUGCAC)	-1.058	TargetScan Human	High (predicted)	MOCS2	0.738
hsa-miR-363-3p	miR-92a-3p (and other miRNAs w/seed AUUGCAC)	-1.058	TargetScan Human	High (predicted)	MORC3	0.786
hsa-miR-363-3p	miR-92a-3p (and other miRNAs w/seed AUUGCAC)	-1.058	TargetScan Human	Experimentally Observed	MYLIP	1.448
hsa-miR-363-3p	miR-92a-3p (and other miRNAs w/seed AUUGCAC)	-1.058	TargetScan Human	High (predicted)	PEAK1	0.852
hsa-miR-363-3p	miR-92a-3p (and other miRNAs w/seed AUUGCAC)	-1.058	TargetScan Human	High (predicted)	PIK3R3	0.727
hsa-miR-363-3p	miR-92a-3p (and other miRNAs w/seed AUUGCAC)	-1.058	TargetScan Human	High (predicted)	PTAR1	0.353
hsa-miR-363-3p	miR-92a-3p (and other miRNAs w/seed AUUGCAC)	-1.058	TargetScan Human	High (predicted)	RNF38	0.202
hsa-miR-363-3p	miR-92a-3p (and other miRNAs w/seed AUUGCAC)	-1.058	TargetScan Human	High (predicted)	SESN3	0.993
hsa-miR-363-3p	miR-92a-3p (and other miRNAs w/seed AUUGCAC)	-1.058	TargetScan Human	High (predicted)	SNAPC1	0.281
hsa-miR-363-3p	miR-92a-3p (and other miRNAs w/seed AUUGCAC)	-1.058	TargetScan Human	High (predicted)	SNN	0.791
hsa-miR-363-3p	miR-92a-3p (and other miRNAs w/seed AUUGCAC)	-1.058	TargetScan Human	High (predicted)	TAGAP	0.881
hsa-miR-363-3p	miR-92a-3p (and other miRNAs w/seed AUUGCAC)	-1.058	TargetScan Human	High (predicted)	TGIF1	0.872
hsa-miR-363-3p	miR-92a-3p (and other miRNAs w/seed AUUGCAC)	-1.058	TargetScan Human	High (predicted)	TOB1	0.333
hsa-miR-363-3p	miR-92a-3p (and other miRNAs w/seed AUUGCAC)	-1.058	TargetScan Human	High (predicted)	UGP2	0.683
hsa-miR-363-3p	miR-92a-3p (and other miRNAs w/seed AUUGCAC)	-1.058	TargetScan Human	High (predicted)	USP28	0.62
hsa-miR-363-3p	miR-92a-3p (and other miRNAs w/seed AUUGCAC)	-1.058	TargetScan Human	High (predicted)	USP45	0.775
*Inverse-expression miRNA–mRNA pairs from the IPA miRNA Target Filter (sources: TarBase or TargetScan Human; confidence: Experimentally Observed or High predicted). 26 miRNAs (10↑, 16↓) → 376 mRNAs, 414 pairs. Expr Log Ratio = log₂ fold-change vs. control; miRNAs grouped by seed family.
